# Climate, population size, and dispersal influences mutational load across the landscape in *Vitis arizonica*

**DOI:** 10.1101/2024.08.22.609253

**Authors:** Christopher J. Fiscus, Jonás A. Aguirre-Liguori, Garren R. J. Gaut, Brandon S. Gaut

## Abstract

The interplay between genetics and the environment determines a population’s ability to survive. Plants, being immobile, are particularly vulnerable to environmental shifts and must adapt to their local environment or face extinction. While considerable efforts have been devoted to identifying adaptive genetic variation and to model its relationship with climate, the role of deleterious variation has been largely overlooked. To address this gap, we studied the landscape genomics of *Vitis arizonica*, a grape species endemic to the American Southwest and a crop wild relative of the domesticated grapevine. We estimated mutational load, a component of genetic load, in 162 individuals sampled across the present species range and built temporal species distribution models (SDMs) to project the historical, present, and future distributions of *V. arizonica* to infer species’ range dynamics. Mutational load was highest for individuals at an inferred leading edge of range expansion. Using random forest regression (RF) models, we examined the relationship between mutational load and climatic variation. The RF models, which we transformed by a weighting method to account for correlated predictors, identified climatic variables, historical dispersion distances, and heterozygosity as high-ranking features. Our findings show that mutational load can be predicted and identifies features that contribute to load. These results provide a foundation for integrating mutational load into broader efforts to understand species adaptation and maladaptation in the face of climate change.

**SIGNIFICANCE STATEMENT:** The accumulation of deleterious genetic variation (i.e., genetic load) in a genome can reduce organismal fitness and hinder adaptation to local conditions. While the genetic mechanisms contributing to genetic load have been well-studied, its interaction with environmental variation is less understood. Here we explored the relationship between climatic variation, species range, and genetic load in *Vitis arizonica*, a wild grape species native to the American Southwest. We identified associations between climatic variation and genetic load and built a machine learning model to predict genetic load under future climate scenarios. Our findings suggest that the species range will expand and that genetic load will slightly increase at the population level by the end of the century. This work enhances our understanding of the environmental factors influencing genetic load.
