## Supplemental Tables for "Climate, population size, and dispersal influences mutational load across the landscape in *Vitis arizonica*"

### Sheet: Table 1
Feature	Class	Description
Ho	genetic	Observed heterozygosity
bio1-bio19	bioclimatic	WorldClim bioclimatic variables
distance from geographic centroid	geography	distance from geographic centroid based on species distribution modeling
distance from range edge	geography	distance to nearest species distribution edge
distance from niche centroid	bioclimatic	distance from centroid of bioclimatic PCA
dispersal distance	dispersal	retroactive predicted dispersal distance from Last Glacial Maximum to the present

### Sheet: Table S1
Table S1. V. arizonica samples
ID	Filter	Longitude	Latitude	LoadM	Ho	Dist_geo_centroid	Dist_geo_edge	Dist_niche_centroid	Dispersal_dist
A1	PASS	-110.88	31.7311	0.471909	0.160859	1.42245	4.64146	4.24289	0
A14F	PASS	-110.892	31.371	0.47538	0.143736	1.76237	1.892	5.09362	0
A15	PASS	-110.892	31.371	0.475212	0.148853	1.76237	1.892	5.09362	0
A18	PASS	-110.703	31.5156	0.473674	0.169239	1.5689	11.1808	4.2308	0
A2	PASS	-110.88	31.7311	0.474253	0.161331	1.42245	4.64146	4.24289	0
A20	PASS	-110.663	31.4572	0.47834	0.151952	1.61642	12.302	3.8172	0
A21M	PASS	-110.663	31.4572	0.478753	0.165978	1.61642	12.302	3.8172	0
A22F	PASS	-110.663	31.4572	0.474204	0.142393	1.61642	12.302	3.8172	0
A24	PASS	-110.671	31.4722	0.477716	0.151641	1.60357	12.7085	3.83741	0
A27F	PASS	-110.692	31.4883	0.473264	0.152407	1.59271	11.4928	4.10064	0
A28	PASS	-109.359	31.9764	0.472136	0.162316	1.42442	14.471	2.12133	0
A29	PASS	-109.349	31.9727	0.467257	0.168371	1.4339	14.9891	2.16047	0
A3	PASS	-110.88	31.7311	0.472097	0.138371	1.42245	4.64146	4.24289	0
A34	PASS	-109.302	31.9446	0.478512	0.169871	1.48622	15.7301	2.8168	0
A35	PASS	-109.302	31.9446	0.469841	0.133872	1.48622	15.7301	2.8168	0
A40	PASS	-109.265	31.9312	0.46693	0.131299	1.52112	11.9597	4.93855	0
A42F	PASS	-109.256	31.9266	0.472346	0.173426	1.53113	10.9294	4.15822	0
A43	PASS	-109.251	31.9103	0.469754	0.151687	1.54632	10.0569	3.69175	0
A5	PASS	-110.878	31.7282	0.477253	0.144184	1.42402	5.02139	4.24289	0
A51	PASS	-109.814	32.5701	0.46845	0.119151	0.68162	5.50855	1.24391	0
A52F	PASS	-109.795	32.5626	0.468656	0.160024	0.700462	5.13452	1.3624	0
A53	PASS	-110.691	32.3371	0.465622	0.0924457	0.794274	2.74917	3.73962	0
A54F	PASS	-110.691	32.3371	0.478651	0.156729	0.794274	2.74917	3.73962	0
A55F	PASS	-110.723	32.3549	0.477019	0.157693	0.794847	4.73694	4.19753	0
A56	PASS	-110.7	32.3637	0.472847	0.156435	0.775428	5.79621	4.54469	0
A58	PASS	-110.7	32.3711	0.462876	0.101027	0.769225	6.6153	4.64827	0
A8M	PASS	-110.88	31.7272	0.47294	0.14073	1.42584	5.07551	4.24289	0
ANU1	PASS	-114.072	36.6656	0.47442	0.16656	5.22647	2.56194	4.90781	242.025
ANU10	PASS	-113.403	37.2165	0.489279	0.0938587	5.19987	6.76854	5.50604	291.673
ANU11	PASS	-113.435	37.3103	0.495097	0.159457	5.29469	0.309896	5.69127	304.191
ANU13	PASS	-113.434	37.3105	0.493109	0.169401	5.29394	0.396043	5.69127	304.997
ANU14	PASS	-113.426	37.3043	0.491745	0.168954	5.28432	1.36902	5.23732	303.118
ANU15	PASS	-113.424	37.3008	0.493945	0.166893	5.2803	1.76893	4.97977	302.419
ANU16	PASS	-113.418	37.2944	0.491241	0.147445	5.27135	2.67775	4.69022	301.559
ANU17	PASS	-113.41	37.2875	0.488143	0.134185	5.26135	3.05123	4.38912	300.45
ANU18	PASS	-113.395	37.2817	0.496685	0.18341	5.24779	3.41596	4.23844	299.455
ANU21	PASS	-113.487	37.1489	0.500833	0.121472	5.19647	13.5431	6.00006	278.6
ANU23	PASS	-113.687	37.3352	0.485692	0.171101	5.46666	4.26853	4.69689	310.935
ANU28	PASS	-113.028	37.1606	0.49511	0.18479	4.93953	14.0003	5.04852	282.825
ANU29	PASS	-113.021	37.1608	0.492102	0.177689	4.9358	13.4636	5.08465	283.303
ANU3	PASS	-113.915	36.8936	0.50089	0.100065	5.2796	18.9115	7.87324	260.68
ANU32	PASS	-111.738	35.0269	0.470338	0.145839	2.44966	8.60251	4.55817	101.544
ANU4	PASS	-113.915	36.8936	0.495074	0.0850687	5.2796	18.9115	7.87324	260.635
ANU45	PASS	-111.47	33.8745	0.465113	0.156902	1.43052	14.1802	4.10632	65.9268
ANU49	PASS	-111.349	34.303	0.471155	0.173574	1.63837	56.4141	2.4826	77.3971
ANU5	PASS	-113.915	36.8936	0.492158	0.0880259	5.2796	18.9115	7.87324	260.626
ANU50	PASS	-111.352	34.3031	0.467144	0.151848	1.63993	56.5699	2.47929	77.5177
ANU51	PASS	-111.455	34.3227	0.471928	0.1171	1.7219	58.2384	2.29532	77.333
ANU52	PASS	-111.451	34.3791	0.463541	0.0927784	1.76161	52.7113	2.97751	77.9218
ANU53	PASS	-111.458	34.3921	0.469821	0.163241	1.77616	51.2903	3.23626	79.0116
ANU57	PASS	-111.77	34.517	0.466562	0.128479	2.07884	45.9147	4.50063	79.6626
ANU6	PASS	-113.483	37.1508	0.490688	0.108571	5.19596	13.3234	5.75438	278.609
ANU65	PASS	-113.894	35.1052	0.475069	0.161337	4.13692	4.00125	3.70551	91.1217
ANU66	PASS	-113.901	35.1102	0.472059	0.169613	4.14615	3.35791	3.35805	89.2944
ANU67	PASS	-113.903	35.1125	0.474142	0.172398	4.14876	3.27072	3.35805	89.4797
ANU68	PASS	-113.903	35.1125	0.472757	0.154096	4.14876	3.27072	3.35805	89.3992
ANU69	PASS	-113.906	35.1158	0.472356	0.169542	4.1531	3.13429	3.35805	89.5265
ANU71	PASS	-113.912	35.1213	0.471294	0.15397	4.16052	3.03191	3.21006	89.8763
ANU77	PASS	-114.443	36.3777	0.512406	0.0801614	5.31397	4.67616	9.26274	224.626
ANU9	PASS	-113.483	37.1508	0.486279	0.0953685	5.19596	13.3234	5.75438	278.557
AZ11-001	PASS	-109.997	31.8501	0.479231	0.16611	1.22597	2.27412	2.9204	0
AZ11-005	PASS	-109.793	32.5621	0.46973	0.163648	0.701752	5.13161	1.3624	0
AZ11-006	PASS	-109.796	32.5627	0.469017	0.144289	0.699851	5.14979	1.3624	0
AZ11-007	PASS	-109.974	32.5707	0.475589	0.163516	0.574523	5.5513	2.90638	0
AZ11-008	PASS	-109.358	31.9759	0.469148	0.16831	1.42563	14.5288	2.10296	0
AZ11-009	PASS	-109.356	31.9751	0.468482	0.163223	1.42725	14.5814	2.10296	0
AZ11-010	PASS	-109.356	31.975	0.474008	0.167852	1.42729	14.5738	2.14706	0
AZ11-011	PASS	-109.355	31.9737	0.478229	0.170113	1.42921	14.6026	2.14706	0
AZ11-012a	PASS	-109.355	31.9737	0.473721	0.114096	1.42921	14.6026	2.14706	0
AZ11-013	PASS	-109.355	31.974	0.467828	0.0980645	1.42895	14.6106	2.14706	0
AZ11-014	PASS	-109.354	31.9739	0.474648	0.167528	1.42952	14.6548	2.14706	0
AZ11-016	PASS	-109.354	31.9739	0.467656	0.117673	1.42948	14.6502	2.14706	0
AZ11-017	PASS	-109.35	31.9734	0.473366	0.147343	1.43274	14.9491	2.16047	0
AZ11-018	PASS	-109.379	32.0082	0.466768	0.151783	1.3876	13.8261	2.56156	0
AZ11-019	PASS	-109.379	32.0088	0.47565	0.16027	1.387	13.8183	2.5297	0
AZ11-091	PASS	-109.317	34.1108	0.468695	0.147951	1.46521	0.854573	4.46986	38.5037
AZ11-092	PASS	-110.095	34.1811	0.472056	0.169405	1.16638	5.40188	2.87819	0
AZ11-094	PASS	-110.095	34.1804	0.469959	0.162408	1.16578	5.47373	2.87819	0
AZ11-096	PASS	-110.194	34.0718	0.470262	0.176298	1.04349	18.0104	2.27731	0
AZ11-097	PASS	-110.194	34.0716	0.470943	0.165391	1.04326	18.0345	2.27731	0
AZ11-099	PASS	-110.194	34.0714	0.47116	0.157906	1.0431	18.0517	2.27731	0
AZ11-100	PASS	-110.194	34.0712	0.474691	0.168369	1.04288	18.0736	2.27731	0
AZ11-101	PASS	-110.194	34.071	0.467297	0.16479	1.04267	18.0968	2.27731	0
AZ11-103	PASS	-110.309	33.9791	0.474431	0.160092	0.944049	31.5724	1.55612	0
AZ11-104	PASS	-110.315	33.975	0.46945	0.160991	0.939959	32.2152	1.63245	0
AZ11-105	PASS	-110.315	33.9747	0.465571	0.144408	0.93971	32.2533	1.63245	0
AZ11-107	PASS	-110.514	33.7571	0.468631	0.168414	0.749906	45.753	1.94662	46.0438
AZ11-108	PASS	-110.514	33.7572	0.478495	0.176698	0.75006	45.7523	1.94662	46.3396
AZ11-109	PASS	-110.593	33.6257	0.469202	0.188006	0.654073	45.1834	2.265	41.3452
AZ11-110	PASS	-110.675	33.5633	0.46984	0.161452	0.641202	41.3092	2.45457	40.6244
AZ12-138	PASS	-111.754	34.9449	0.466699	0.0970666	2.39311	14.189	5.79535	75.3737
AZ14-088	PASS	-110.905	31.6728	0.475415	0.145469	1.48552	3.52761	4.56274	67.837
b40-14	PASS	-106.37	29.3045	0.462851	0.129187	5.42696	6.57031	5.14761	30.37
b40-29	PASS	-106.37	29.3045	0.470379	0.152481	5.42696	6.57031	5.14761	30.37
b41-13	FAIL	-98.9933	22.731	0.470104	0.154574	15.3064	33.8398	15.6925	0
b42-26	PASS	-111.348	26.0118	0.474369	0.126791	7.09923	87.271	10.5318	283.219
b43-15	FAIL	-100.251	25.6849	0.456098	0.100192	12.4597	9.20863	9.88564	0
b43-17	FAIL	-100.251	25.6849	0.462469	0.111274	12.4597	9.20891	9.88564	0
C12-94	FAIL	-111.46	34.3056	0.45756	0.147557	1.71251	56.2902	2.56959	86.4615
C13-94	FAIL	-111.836	34.3247	0.448431	0.0685432	1.99627	49.5166	3.12867	87.2395
C15-94	PASS	-111.014	34.3351	0.469211	0.157476	1.47763	31.3086	4.2581	95.0962
C16-94	PASS	-111.099	34.3417	0.472316	0.158848	1.52541	35.9522	3.15202	92.2697
C17-94	PASS	-111.46	34.3056	0.471384	0.147862	1.71251	56.2902	2.56959	86.7184
C18-94	PASS	-111.535	34.4604	0.475806	0.175415	1.87813	43.98	2.86139	90.3904
C19-94	PASS	-111.611	34.4053	0.474662	0.167093	1.88838	51.2446	2.6364	90.08
C23-94	PASS	-111.535	34.4604	0.476047	0.172414	1.87813	43.98	2.86139	90.9183
C24-94	PASS	-111.697	34.6792	0.470591	0.147268	2.14973	27.8122	3.31768	98.6684
C28-94	PASS	-111.783	34.7149	0.475329	0.157989	2.2328	31.7913	4.04881	0
C29-94	PASS	-111.525	34.7775	0.468949	0.150233	2.12312	9.48286	4.54826	103.712
C30-94	PASS	-111.801	34.8232	0.470205	0.134198	2.32703	24.961	3.64681	0
C31-94	PASS	-111.782	34.8418	0.477047	0.166421	2.32917	22.2651	3.87898	111.37
C38-94	PASS	-112.07	34.8726	0.472551	0.16401	2.54298	26.0853	3.65299	106.667
C42-94	FAIL	-112.067	34.88	0.475049	0.246416	2.54646	26.3054	3.5929	107.378
GC1	PASS	-112.128	36.0781	0.478098	0.184325	3.54367	6.12415	5.62838	194.101
GC2	PASS	-112.128	36.0781	0.476516	0.183193	3.54367	6.12415	5.62838	193.879
GC3	PASS	-112.128	36.0781	0.474531	0.17599	3.54367	6.12415	5.62838	193.807
GC4	PASS	-112.128	36.0781	0.47527	0.168266	3.54367	6.12415	5.62838	193.753
GC5	PASS	-112.128	36.0781	0.474713	0.160341	3.54367	6.12415	5.62838	193.568
GC6	PASS	-112.128	36.0781	0.471706	0.163898	3.54367	6.12425	5.62838	192.56
NM11-020	PASS	-108.412	32.5478	0.475787	0.146072	1.96145	6.19645	1.30216	0
NM11-021	PASS	-108.276	32.7705	0.4767	0.159559	2.05351	0.441601	2.21746	0
NM11-022	PASS	-108.276	32.7698	0.474537	0.155921	2.05344	0.469798	2.21746	0
NM11-023	PASS	-108.226	32.8824	0.476145	0.172189	2.09137	13.0573	3.29755	0
NM11-024	PASS	-108.231	32.8894	0.470093	0.139002	2.08644	13.6744	3.28383	0
NM11-026	PASS	-108.234	32.8916	0.464839	0.0889557	2.08252	13.8174	3.29532	0
NM11-027	PASS	-108.232	32.9068	0.468257	0.157238	2.08369	15.5015	3.79265	0
NM11-031	PASS	-108.229	32.9109	0.465978	0.128679	2.08669	16.0168	3.84137	0
NM11-033	PASS	-108.219	32.9194	0.465822	0.124704	2.09579	17.1715	3.97361	18.477
NM11-034	PASS	-108.22	32.9193	0.475698	0.159192	2.09549	17.1464	3.97361	19.2034
NM11-035	PASS	-108.216	32.9226	0.468471	0.134829	2.09927	17.6098	4.20149	20.1716
NM11-036	PASS	-108.21	32.9288	0.47252	0.166605	2.10428	18.0999	4.0554	19.5645
NM11-037	PASS	-108.201	32.9349	0.475704	0.172198	2.11355	17.3791	4.45268	19.3295
NM11-038	PASS	-108.201	32.9482	0.472713	0.148899	2.11271	17.8242	4.69983	18.668
NM11-039	PASS	-108.207	32.9495	0.472003	0.15237	2.10699	18.374	4.69983	19.7959
NM11-040	PASS	-108.229	33.0351	0.471472	0.151202	2.08299	23.5258	2.70233	0
NM11-042	PASS	-108.229	33.035	0.477911	0.164099	2.08318	23.5098	2.70233	0
NM11-043	PASS	-108.223	33.0399	0.473012	0.159562	2.0893	22.8774	2.67593	0
NM11-044a	PASS	-108.223	33.0399	0.47411	0.151087	2.0893	22.8774	2.67593	0
NM11-044f	PASS	-108.223	33.0399	0.469897	0.16439	2.0893	22.8774	2.67593	0
NM11-045	PASS	-108.22	33.0396	0.475596	0.164844	2.09194	22.6365	2.67593	0
NM11-046	PASS	-108.221	33.0393	0.473279	0.147324	2.09126	22.7028	2.67593	0
NM11-047	PASS	-108.206	33.0364	0.475514	0.159389	2.10574	21.4003	2.72021	0
NM11-048	PASS	-108.2	33.0348	0.473678	0.158475	2.11187	20.8601	2.72021	0
NM11-049	PASS	-108.201	33.035	0.469274	0.116373	2.11143	20.8967	2.72021	0
NM11-050	PASS	-108.182	33.0356	0.476213	0.143214	2.12951	19.2175	3.20195	0
NM11-051	PASS	-108.183	33.0355	0.475783	0.157405	2.12932	19.2359	3.20195	0
NM11-052	PASS	-108.158	33.0367	0.476776	0.154454	2.15415	16.9253	3.264	0
NM11-053	PASS	-108.154	33.0327	0.470365	0.144302	2.15807	16.6489	3.22326	0
NM11-055	PASS	-108.153	33.0328	0.472242	0.124291	2.15849	16.6073	3.22326	0
NM11-058	PASS	-108.087	32.9969	0.470646	0.176892	2.22532	12.4245	3.42941	0
NM11-059	PASS	-108.025	32.9553	0.473119	0.157143	2.28799	6.61176	3.50988	30.7679
NM11-060	PASS	-108.014	32.9325	0.472295	0.166765	2.30016	4.11551	3.37785	32.9623
NM11-061	PASS	-108.014	32.932	0.473799	0.182199	2.30049	4.06863	3.37785	33.8174
NM11-063	PASS	-107.912	32.7701	0.461295	0.100204	2.41467	7.86677	2.98857	46.2852
NM11-064	PASS	-107.869	32.7314	0.476215	0.142897	2.46178	10.1792	2.94644	50.9571
NM11-065	PASS	-107.852	32.646	0.473513	0.170535	2.49063	14.7445	3.1701	51.4824
NM11-066	PASS	-107.852	32.6459	0.468593	0.12012	2.49059	14.7565	3.1701	51.8375
NM11-067	PASS	-107.852	32.6456	0.470248	0.133254	2.4904	14.7716	3.1701	51.8578
NM11-068	PASS	-107.889	32.6078	0.469201	0.114654	2.46058	15.8011	3.3296	50.5282
TXNM081	FAIL	-103.887	30.6042	0.46678	0.141792	6.8691	4.69032	3.33716	0
TXNM0810	PASS	-107.888	32.1008	0.471861	0.162262	2.59769	15.7915	4.88045	81.3616
TXNM0811	PASS	-107.888	32.1008	0.469926	0.136612	2.59769	15.7915	4.88045	81.5696
TXNM0812	PASS	-107.841	32.6913	0.466728	0.146436	2.49434	11.0194	3.21886	80.6203
TXNM0813	PASS	-107.968	32.8169	0.469786	0.115398	2.35455	1.19839	3.00391	78.9619
TXNM0816	FAIL	-107.77	32.9127	0.479447	0.192254	2.54447	2.75402	5.34029	94.2993
TXNM082	FAIL	-103.887	30.6042	0.461729	0.133032	6.8691	4.69032	3.33716	0
TXNM086	FAIL	-103.925	29.2899	0.455006	0.104509	7.40393	8.53736	5.51116	0
UT12-064	PASS	-113.687	37.3354	0.483609	0.175303	5.46685	4.25612	4.69689	289.215
UT12-065	PASS	-113.687	37.3355	0.482129	0.162605	5.46699	4.24274	4.69689	289.226
UT12-066	PASS	-113.687	37.3356	0.487256	0.183058	5.46704	4.24067	4.69689	289.31
UT12-067	PASS	-113.753	37.2999	0.48879	0.137676	5.47974	6.23239	4.98362	285.765
UT12-068	PASS	-113.717	37.3384	0.48761	0.159025	5.48766	2.05121	4.75106	289.963

### Sheet: Table S2
Table S2. Linear mixed model to predict loadM
Feature	Beta	StdError_Beta	Z	P
bio4	5.97067e-05	7.00561e-06	8.52	0
dispersal distance	5.03477e-05	6.50993e-06	7.73	1e-14
bio8	-0.000597565	8.15991e-05	-7.32	2.4e-13
bio7	0.00118779	0.000184359	6.44	1.2e-10
distance from geographic centroid	0.00274174	0.000426229	6.43	1.3e-10
bio18	-6.42664e-05	1.07284e-05	-5.99	2.1e-09
bio3	-0.000918714	0.00017348	-5.3	1.2e-07
bio15	-0.000183261	3.47726e-05	-5.27	1.4e-07
distance from range edge	-0.000156861	3.11764e-05	-5.03	4.9e-07
bio13	-0.000108355	2.57096e-05	-4.21	2.5e-05
bio16	-4.66992e-05	1.12897e-05	-4.14	3.5e-05
Ho	0.0955926	0.0236179	4.05	5.2e-05
bio12	-1.91046e-05	5.23362e-06	-3.65	0.00026
bio5	0.000542109	0.000181413	2.99	0.0028
distance from niche centroid	0.00112355	0.000406142	2.77	0.0057
bio11	-0.000400659	0.000202769	-1.98	0.048
bio10	0.000373566	0.000193693	1.93	0.054
bio6	-0.000358835	0.000197667	-1.82	0.069
bio19	-2.71781e-05	1.6083e-05	-1.69	0.091
bio17	7.24333e-05	4.40663e-05	1.64	0.1
bio9	0.000252719	0.000156822	1.61	0.11
bio14	0.000237455	0.00024265	0.98	0.33
bio2	0.000252818	0.000374082	0.68	0.5
bio1	1.46834e-05	0.000207108	0.07	0.94
